# Evolution of regulatory networks associated with traits under selection in cichlids

**DOI:** 10.1101/496034

**Authors:** Tarang K. Mehta, Christopher Koch, Will Nash, Sara A. Knaack, Padhmanand Sudhakar, Marton Olbei, Sarah Bastkowski, Luca Penso-Dolfin, Tamas Korcsmaros, Wilfried Haerty, Sushmita Roy, Federica Di-Palma

## Abstract

Seminal studies of vertebrate protein evolution speculated that gene regulatory changes can drive anatomical innovations. However, very little is still known about gene regulatory network (GRN) evolution associated with phenotypic effect across ecologically-diverse species. Using a novel approach to reconstruct GRNs in vertebrate species, we aimed to study GRN evolution in representative species of the most striking example of an adaptive radiation, the East African cichlids. We previously demonstrated how the explosive phenotypic diversification of East African cichlids is attributed to diverse molecular mechanisms, including accelerated regulatory sequence evolution and gene expression divergence. To investigate these mechanisms across species at a genome-wide scale, our novel network-based approach identifies ancestral and extant gene co-expression modules along a phylogeny, and by integrating associated regulators, predicts candidate regulatory regions implicated in traits under selection in cichlids. As a case study, we present data from a well-studied adaptive trait - the visual system - for which we report striking cases of network rewiring for visual opsin genes, identify discrete regulatory variants, and investigate the plausibility of their association with cichlid visual system evolution. In regulatory regions of visual opsin genes, *in vitro* assays confirm that transcription factor binding site mutations disrupt regulatory edges across species, and segregate according to lake species phylogeny and ecology, suggesting GRN rewiring in radiating cichlids. Our approach revealed numerous novel potential candidate regulatory regions across cichlid genomes with no prior association, as well as those with previously reported associations to known adaptive evolutionary traits, thus providing proof of concept.
