## Extended_Data_Table_S-R3B_Candidate_Genes for "Evolution of regulatory networks associated with traits under selection in cichlids"

### Sheet: Candidates_IDs_Fast_Opsins_Hahn
Extended Data Table S-R3B - List of candidate genes from previous molecular evolutionary and developmental studies potentially associated with phenotypic novelty in cichlids that overlap the six tissues we studied.
Orthogroup	Mz_gene	Pn_gene	Ab_gene	Nb_gene	On_gene	Stickleback_Ensembl_ID	Stickleback_gene_symbol	Zebrafish_Ensembl_ID	Zebrafish_gene_symbol	Human_Ensembl_ID	Human_gene_symbol	Mouse_Ensembl_ID	Description	Reference
OG15119_0	NULL	pn.gene.s158.15	ab.gene.s221.8	nb.gene.s167.12	on.gene.LG22.514	ENSGACG00000009006	irx1b	ENSDARG00000056594	irx1b	NULL	NULL	NULL	Fast_evolving_cichlids	Brawand, D. et al. 2014
OG346_0	mz.gene.s36.117	pn.gene.s48.53	ab.gene.s607.12	nb.gene.s8.206	on.gene.LG20.843	ENSGACG00000006975	cntn4	ENSDARG00000062880	cntn4	NULL	NULL	NULL	Fast_evolving_cichlids	Brawand, D. et al. 2014
OG1655_0	mz.gene.s12.95	NULL	ab.gene.s134.8	NULL	on.gene.LG20.398	NULL	rho	ENSDARG00000002193	rho	NULL	NULL	NULL	Fast_evolving_cichlids	Brawand, D. et al. 2014
OG2764_0	mz.gene.s69.29	pn.gene.s13.57	ab.gene.s10.20	nb.gene.s1.62	on.gene.LG17.648	ENSGACG00000018911	foxp2	ENSDARG00000005453	foxp2	ENSG00000128573	FOXP2	ENSMUSG00000029563	Fast_evolving_cichlids	Brawand, D. et al. 2014
OG2800_0	mz.gene.s378.5	pn.gene.s132.19	ab.gene.s467.18	nb.gene.s172.33	on.gene.UNK31.47	ENSGACG00000011543	bmpr1aa	ENSDARG00000019728	bmpr1aa	ENSG00000107779	BMPR1A	ENSMUSG00000021796	Fast_evolving_cichlids	Brawand, D. et al. 2014
OG8558_0	mz.gene.s51.93	pn.gene.s4.110	ab.gene.s237.13	nb.gene.s185.10	on.gene.LG8-24.192	NULL	gdf10b	ENSDARG00000073891	gdf10b	NULL	NULL	NULL	Fast_evolving_cichlids	Brawand, D. et al. 2014
OG11366_0	mz.gene.s102.69	NULL	ab.gene.s2279.1	nb.gene.s1.386	on.gene.LG17.282	ENSGACG00000000716	opn1sw1	ENSDARG00000045677	opn1sw1	ENSG00000128617	OPN1SW	ENSMUSG00000058831	Opsin	Hofmann, C. M. et al. 2009
OG14185_0	NULL	pn.gene.s177.2	ab.gene.s9.15	NULL	on.gene.LG5.187	ENSGACG00000010229	opn1sw2	ENSDARG00000017274	opn1sw2	NULL	NULL	NULL	Opsin	Hofmann, C. M. et al. 2009
OG1652_0	mz.gene.s18.149	pn.gene.s11.51	ab.gene.s86.69	nb.gene.s4.225	on.gene.LG5.742	NULL	rh2	NULL	rh2	NULL	RH2	NULL	Opsin	Hofmann, C. M. et al. 2009
OG1338_0	mz.gene.s45.12	pn.gene.s284.11	ab.gene.s343.5	nb.gene.s3.107	on.gene.LG7.998	NULL	fgfr1	NULL	fgfr1	NULL	NULL	NULL	PS_LakeMalawi_benthics	Hahn, C. et al. 2017
OG3025_0	mz.gene.s72.74	pn.gene.s68.37	ab.gene.s30.67	nb.gene.s19.136	on.gene.LG8-24.519	ENSGACG00000002299	zmiz1a	ENSDARG00000074502	zmiz1a	ENSG00000108175	ZMIZ1	ENSMUSG00000007817	PS_LakeMalawi_benthics	Hahn, C. et al. 2017
OG5064_0	mz.gene.s111.51	NULL	NULL	NULL	on.gene.LG1.693	ENSGACG00000017597	foxb1b	NULL	foxb1b	ENSG00000171956	FOXB1	ENSMUSG00000059246	PS_LakeMalawi_benthics	Hahn, C. et al. 2017
OG6057_0	mz.gene.s193.28	pn.gene.s153.40	NULL	nb.gene.s422.3	NULL	ENSGACG00000007833	rpgrip1l	NULL	nox5	ENSG00000255346	NOX5	NULL	PS_LakeMalawi_benthics	Hahn, C. et al. 2017
OG6193_0	mz.gene.s162.49	pn.gene.s323.16	ab.gene.s330.22	NULL	on.gene.LG19.581	ENSGACG00000013250	pxdn	NULL	pxdn	ENSG00000130508	PXDN	ENSMUSG00000020674	PS_LakeMalawi_benthics	Hahn, C. et al. 2017
OG6508_0	mz.gene.s45.9	pn.gene.s284.14	ab.gene.s343.2	nb.gene.s3.105	on.gene.LG7.996	ENSGACG00000001938	actr1	ENSDARG00000011611	actr1	ENSG00000115073	ACTR1B	ENSMUSG00000037351	PS_LakeMalawi_benthics	Hahn, C. et al. 2017
OG8347_0	mz.gene.s15.43	pn.gene.s33.20	ab.gene.s20.33	nb.gene.s4.127	on.gene.LG5.615	ENSGACG00000004342	draxin	ENSDARG00000058256	draxin	ENSG00000162490	DRAXIN	ENSMUSG00000029005	PS_LakeMalawi_benthics	Hahn, C. et al. 2017
OG8717_0	mz.gene.s81.8	pn.gene.s4.96	ab.gene.s259.39	nb.gene.s76.8	on.gene.LG8-24.209	ENSGACG00000004462	foxj1b	ENSDARG00000088290	foxj1b	NULL	NULL	NULL	PS_LakeMalawi_benthics	Hahn, C. et al. 2017
OG10264_0	mz.gene.s39.32	pn.gene.s28.25	ab.gene.s688.3	nb.gene.s9.75	on.gene.LG19.762	ENSGACG00000010855	sgpp1	ENSDARG00000060534	sgpp1	ENSG00000126821	SGPP1	ENSMUSG00000021054	PS_LakeMalawi_benthics	Hahn, C. et al. 2017
OG11795_0	mz.gene.s79.13	pn.gene.s71.5	ab.gene.s59.5	NULL	on.gene.LG17.3	ENSGACG00000006100	sox2	ENSDARG00000070913	sox2	ENSG00000181449	SOX2	ENSMUSG00000074637	PS_LakeMalawi_benthics	Hahn, C. et al. 2017
OG13088_0	mz.gene.s36.169	pn.gene.s48.4	ab.gene.s7.142	nb.gene.s863.2	on.gene.LG20.789	NULL	alx3	ENSDARG00000091086	alx3b	NULL	NULL	NULL	PS_LakeMalawi_benthics	Hahn, C. et al. 2017
OG13712_0	NULL	pn.gene.s158.9	ab.gene.s221.1	nb.gene.s167.7	on.gene.LG22.505	ENSGACG00000009053	sox4a	ENSDARG00000004588	sox4a	NULL	NULL	NULL	PS_LakeMalawi_benthics	Hahn, C. et al. 2017
OG15291_0	mz.gene.s197.7	pn.gene.s237.11	NULL	nb.gene.s346.2	on.gene.LG12.944	ENSGACG00000001108	ppiaa	ENSDARG00000009212	ppiaa	NULL	NULL	NULL	PS_LakeMalawi_benthics	Hahn, C. et al. 2017
OG16662_0	mz.gene.s197.6	pn.gene.s237.10	NULL	nb.gene.s346.3	NULL	ENSGACG00000001105	zmiz2	NULL	zmiz2	ENSG00000122515	ZMIZ2	ENSMUSG00000041164	PS_LakeMalawi_benthics	Hahn, C. et al. 2017
OG14745_0	NULL	NULL	ab.gene.s738.5	NULL	on.gene.LG6.2	ENSGACG00000014186	fgf3	ENSDARG00000068094	fgf3	ENSG00000186895	FGF3	ENSMUSG00000031074	LakeMalawi_insitu	Bloomquist, R. F. et al. 2017
OG10832_0	mz.gene.s0.187	pn.gene.s62.103	ab.gene.s322.8	nb.gene.s14.69	on.gene.LG7.584	ENSGACG00000017290	fgf10a	ENSDARG00000030932	fgf10b	ENSG00000070193	FGF10	ENSMUSG00000021732	LakeMalawi_insitu	Bloomquist, R. F. et al. 2017
OG13376_0	mz.gene.s87.55	pn.gene.s0.86	ab.gene.s14.98	NULL	on.gene.LG6.807	ENSGACG00000018613	fgf20b	ENSDARG00000086070	fgf20b	ENSG00000078579	FGF20	ENSMUSG00000031603	LakeMalawi_insitu	Bloomquist, R. F. et al. 2017
OG14454_0	mz.gene.s1.333	NULL	NULL	nb.gene.s18.198	on.gene.LG6.634	NULL	fgf20a	ENSDARG00000007356	NULL	NULL	NULL	NULL	LakeMalawi_insitu	Bloomquist, R. F. et al. 2017
OG1337_0	NULL	pn.gene.s32.137	ab.gene.s82.52	nb.gene.s98.41	on.gene.LG12.189	ENSGACG00000012410	fgfr1a	NULL	fgfr1a	ENSG00000077782	FGFR1	ENSMUSG00000031565	LakeMalawi_insitu	Bloomquist, R. F. et al. 2017
OG1339_0	NULL	pn.gene.s119.20	NULL	nb.gene.s59.12	on.gene.LG13.283	ENSGACG00000003443	fgfr2	ENSDARG00000058115	fgfr2	ENSG00000066468	FGFR2	ENSMUSG00000030849	LakeMalawi_insitu	Bloomquist, R. F. et al. 2017
OG1339_1	mz.gene.s62.40	NULL	ab.gene.s83.58	NULL	NULL	ENSGACG00000003443	fgfr2	ENSDARG00000058115	fgfr2	ENSG00000066468	FGFR2	ENSMUSG00000030849	LakeMalawi_insitu	Bloomquist, R. F. et al. 2017
OG6227_0	mz.gene.s4.349	NULL	ab.gene.s174.7	nb.gene.s79.96	on.gene.LG11.191	ENSGACG00000008062	sp8b	ENSDARG00000056666	sp8b	ENSG00000164651	SP8	ENSMUSG00000048562	LakeMalawi_insitu	Bloomquist, R. F. et al. 2017
OG14219_0	mz.gene.s22.210	pn.gene.s25.35	ab.gene.s405.4	nb.gene.s7.75	on.gene.UNK3.28	ENSGACG00000020728	spry4	ENSDARG00000068732	spry4	ENSG00000187678	SPRY4	ENSMUSG00000024427	LakeMalawi_insitu	Bloomquist, R. F. et al. 2017
OG11269_0	mz.gene.s4.347	pn.gene.s83.31	ab.gene.s174.9	NULL	on.gene.LG11.189	ENSGACG00000008070	twist1b	NULL	twist1b	NULL	NULL	NULL	LakeMalawi_insitu	Bloomquist, R. F. et al. 2017
OG10777_0	NULL	pn.gene.s470.1	NULL	nb.gene.s73.10	on.gene.LG19.623	ENSGACG00000004306	foxa1	ENSDARG00000019150	foxa1	ENSG00000129514	FOXA1	ENSMUSG00000035451	LakeMalawi_insitu	Bloomquist, R. F. et al. 2017
OG10777_1	mz.gene.s162.10	NULL	ab.gene.s986.1	NULL	NULL	ENSGACG00000004306	foxa1	ENSDARG00000019150	foxa1	ENSG00000129514	FOXA1	ENSMUSG00000035451	LakeMalawi_insitu	Bloomquist, R. F. et al. 2017
OG15899_0	mz.gene.s141.46	NULL	ab.gene.s111.11	nb.gene.s28.92	NULL	ENSGACG00000011863	foxa2	NULL	foxa2	ENSG00000125798	FOXA2	ENSMUSG00000037025	LakeMalawi_insitu	Bloomquist, R. F. et al. 2017
OG13780_0	mz.gene.s39.10	pn.gene.s28.9	ab.gene.s299.9	nb.gene.s9.54	NULL	NULL	foxg1a	ENSDARG00000070769	NULL	NULL	NULL	NULL	LakeMalawi_insitu	Bloomquist, R. F. et al. 2017
OG2764_0	mz.gene.s69.29	pn.gene.s13.57	ab.gene.s10.20	nb.gene.s1.62	on.gene.LG17.648	ENSGACG00000018911	foxp2	ENSDARG00000005453	foxp2	ENSG00000128573	FOXP2	ENSMUSG00000029563	LakeMalawi_insitu	Bloomquist, R. F. et al. 2017
OG2168_0	mz.gene.s15.165	pn.gene.s95.30	ab.gene.s109.7	NULL	on.gene.LG5.958	ENSGACG00000006458	gli1	ENSDARG00000033680	gli1	ENSG00000111087	GLI1	ENSMUSG00000025407	LakeMalawi_insitu	Bloomquist, R. F. et al. 2017
OG2165_0	mz.gene.s86.16	pn.gene.s162.21	ab.gene.s28.23	nb.gene.s60.21	NULL	ENSGACG00000001547	gli2a	ENSDARG00000025641	gli2a	ENSG00000074047	GLI2	ENSMUSG00000048402	LakeMalawi_insitu	Bloomquist, R. F. et al. 2017
OG2166_0	mz.gene.s110.10	NULL	NULL	nb.gene.s70.31	on.gene.LG23.13	NULL	gli2b	ENSDARG00000020884	NULL	NULL	NULL	NULL	LakeMalawi_insitu	Bloomquist, R. F. et al. 2017
OG2166_1	NULL	NULL	ab.gene.s52.76	NULL	NULL	NULL	gli2b	ENSDARG00000020884	NULL	NULL	NULL	NULL	LakeMalawi_insitu	Bloomquist, R. F. et al. 2017
OG2167_0	NULL	pn.gene.s86.61	ab.gene.s49.58	NULL	on.gene.LG9.381	ENSGACG00000004834	gli3	ENSDARG00000052131	NULL	ENSG00000106571	GLI3	ENSMUSG00000021318	LakeMalawi_insitu	Bloomquist, R. F. et al. 2017
OG3991_0	mz.gene.s14.151	pn.gene.s5.1	ab.gene.s26.15	nb.gene.s16.100	on.gene.LG12.599	ENSGACG00000007012	ptch1	ENSDARG00000016404	ptch1	ENSG00000185920	PTCH1	ENSMUSG00000021466	LakeMalawi_insitu	Bloomquist, R. F. et al. 2017
OG3992_0	mz.gene.s6.173	pn.gene.s3.189	ab.gene.s1.178	NULL	on.gene.LG18.375	ENSGACG00000013809	ptch2	ENSDARG00000055026	ptch2	ENSG00000117425	PTCH2	ENSMUSG00000028681	LakeMalawi_insitu	Bloomquist, R. F. et al. 2017
OG7190_0	mz.gene.s17.40	pn.gene.s51.14	ab.gene.s84.16	nb.gene.s1.127	on.gene.LG17.572	ENSGACG00000019702	smo	ENSDARG00000002952	smo	ENSG00000128602	SMO	ENSMUSG00000001761	LakeMalawi_insitu	Bloomquist, R. F. et al. 2017
OG2875_0	mz.gene.s13.206	pn.gene.s6.197	ab.gene.s0.194	nb.gene.s35.87	on.gene.LG9.304	ENSGACG00000003893	shha	ENSDARG00000068567	shhb	ENSG00000164690	SHH	ENSMUSG00000002633	LakeMalawi_insitu	Bloomquist, R. F. et al. 2017
OG14800_0	mz.gene.s52.47	NULL	NULL	nb.gene.s13.223	on.gene.LG16-21.423	ENSGACG00000004931	dlx1a	ENSDARG00000013125	dlx1a	ENSG00000144355	DLX1	ENSMUSG00000041911	LakeMalawi_insitu	Bloomquist, R. F. et al. 2017
OG7861_0	mz.gene.s81.72	pn.gene.s4.41	ab.gene.s149.11	nb.gene.s76.63	on.gene.LG8-24.275	ENSGACG00000009888	dlx3b	ENSDARG00000014626	NULL	NULL	NULL	NULL	LakeMalawi_insitu	Bloomquist, R. F. et al. 2017
OG15225_0	mz.gene.s170.4	pn.gene.s294.4	NULL	NULL	on.gene.LG4.390	ENSGACG00000005117	dlx3b	NULL	dlx3b	ENSG00000064195	DLX3	ENSMUSG00000001510	LakeMalawi_insitu	Bloomquist, R. F. et al. 2017
OG10765_0	mz.gene.s16.68	pn.gene.s29.20	ab.gene.s97.30	nb.gene.s12.43	on.gene.LG22.612	ENSGACG00000006792	dlx5a	ENSDARG00000042296	dlx5a	ENSG00000105880	DLX5	ENSMUSG00000029755	LakeMalawi_insitu	Bloomquist, R. F. et al. 2017
OG14526_0	mz.gene.s29.14	NULL	ab.gene.s216.3	NULL	on.gene.LG2.41	ENSGACG00000016370	emx3	NULL	emx3	NULL	NULL	NULL	LakeMalawi_insitu	Bloomquist, R. F. et al. 2017
OG8579_0	mz.gene.s10.251	pn.gene.s41.61	ab.gene.s24.53	NULL	on.gene.LG5.312	ENSGACG00000008291	msx1a	ENSDARG00000007641	NULL	NULL	NULL	NULL	LakeMalawi_insitu	Bloomquist, R. F. et al. 2017
OG12253_0	mz.gene.s1.330	NULL	ab.gene.s128.10	nb.gene.s18.194	on.gene.LG6.638	ENSGACG00000018675	msx3	ENSDARG00000015674	msx1b	ENSG00000120149	MSX2	ENSMUSG00000021469	LakeMalawi_insitu	Bloomquist, R. F. et al. 2017
OG15555_0	mz.gene.s44.55	pn.gene.s135.73	ab.gene.s293.32	nb.gene.s74.6	on.gene.LG13.446	ENSGACG00000006773	msx1b	ENSDARG00000008886	msx3	NULL	NULL	NULL	LakeMalawi_insitu	Bloomquist, R. F. et al. 2017
OG10414_0	mz.gene.s3.157	pn.gene.s69.8	ab.gene.s75.5	nb.gene.s57.148	on.gene.LG19.270	ENSGACG00000011301	nkx2.1	ENSDARG00000019835	nkx2.1	NULL	NULL	NULL	LakeMalawi_insitu	Bloomquist, R. F. et al. 2017
OG7787_0	mz.gene.s4.114	NULL	NULL	nb.gene.s2.350	on.gene.LG2.583	ENSGACG00000018433	nkx2.5	ENSDARG00000018004	nkx2.5	ENSG00000183072	NKX2-5	ENSMUSG00000015579	LakeMalawi_insitu	Bloomquist, R. F. et al. 2017
OG9755_0	mz.gene.s40.121	pn.gene.s198.5	ab.gene.s495.17	nb.gene.s305.1	on.gene.LG23.518	ENSGACG00000011864	dmbx1b	ENSDARG00000002510	dmbx1a	NULL	NULL	NULL	LakeMalawi_insitu	Bloomquist, R. F. et al. 2017
OG13246_0	mz.gene.s173.62	pn.gene.s3.37	ab.gene.s265.12	nb.gene.s10.272	on.gene.LG18.196	ENSGACG00000015618	dmbx1a	ENSDARG00000009922	dmbx1b	NULL	NULL	NULL	LakeMalawi_insitu	Bloomquist, R. F. et al. 2017
OG9325_0	mz.gene.s96.31	NULL	ab.gene.s380.1	nb.gene.s9.39	on.gene.UNK236.4	ENSGACG00000013047	gsc	ENSDARG00000059073	gsc	ENSG00000133937	GSC	ENSMUSG00000021095	LakeMalawi_insitu	Bloomquist, R. F. et al. 2017
OG11669_0	NULL	pn.gene.s87.46	ab.gene.s47.44	NULL	on.gene.LG19.548	ENSGACG00000006987	pax1a	ENSDARG00000008203	pax1a	ENSG00000125813	PAX1	ENSMUSG00000037034	LakeMalawi_insitu	Bloomquist, R. F. et al. 2017
OG4700_0	NULL	pn.gene.s165.8	ab.gene.s8.71	NULL	on.gene.LG1.399	ENSGACG00000016030	pax6b	ENSDARG00000045936	pax6b	ENSG00000007372	PAX6	ENSMUSG00000027168	LakeMalawi_insitu	Bloomquist, R. F. et al. 2017
OG4701_0	mz.gene.s2.35	NULL	NULL	nb.gene.s0.260	NULL	ENSGACG00000016030	pax6b	ENSDARG00000045936	pax6b	ENSG00000007372	PAX6	ENSMUSG00000027168	LakeMalawi_insitu	Bloomquist, R. F. et al. 2017
OG4702_0	mz.gene.s45.62	NULL	NULL	nb.gene.s3.156	on.gene.UNK5.69	ENSGACG00000002490	pax6a	NULL	pax6a	ENSG00000007372	PAX6	ENSMUSG00000027168	LakeMalawi_insitu	Bloomquist, R. F. et al. 2017
OG4702_1	NULL	pn.gene.s207.18	ab.gene.s157.18	NULL	NULL	ENSGACG00000002490	pax6a	NULL	pax6a	ENSG00000007372	PAX6	ENSMUSG00000027168	LakeMalawi_insitu	Bloomquist, R. F. et al. 2017
OG10416_0	NULL	pn.gene.s69.9	NULL	NULL	on.gene.LG19.271	ENSGACG00000011298	pax9	ENSDARG00000053829	pax9	ENSG00000198807	PAX9	ENSMUSG00000001497	LakeMalawi_insitu	Bloomquist, R. F. et al. 2017
OG10416_1	mz.gene.s3.155	NULL	ab.gene.s75.6	NULL	NULL	ENSGACG00000011298	pax9	ENSDARG00000053829	pax9	ENSG00000198807	PAX9	ENSMUSG00000001497	LakeMalawi_insitu	Bloomquist, R. F. et al. 2017
OG8888_0	mz.gene.s34.44	pn.gene.s19.17	ab.gene.s29.25	nb.gene.s58.1	on.gene.LG2.130	ENSGACG00000016483	pitx2	ENSDARG00000036194	pitx2	ENSG00000164093	PITX2	ENSMUSG00000028023	LakeMalawi_insitu	Bloomquist, R. F. et al. 2017
OG13189_0	mz.gene.s217.8	pn.gene.s196.30	ab.gene.s889.1	NULL	on.gene.UNK25.9	ENSGACG00000014620	pitx3	ENSDARG00000070069	pitx3	ENSG00000107859	PITX3	ENSMUSG00000025229	LakeMalawi_insitu	Bloomquist, R. F. et al. 2017
OG13315_0	mz.gene.s21.40	pn.gene.s1.209	NULL	nb.gene.s14.228	on.gene.LG7.496	ENSGACG00000016453	rx3	ENSDARG00000052893	rx3	ENSG00000134438	RAX	ENSMUSG00000024518	LakeMalawi_insitu	Bloomquist, R. F. et al. 2017
OG1725_0	mz.gene.s62.77	NULL	ab.gene.s201.11	nb.gene.s174.14	on.gene.LG13.329	ENSGACG00000004493	jag1b	ENSDARG00000013168	JAG1_(1_of_many)	ENSG00000101384	JAG1	ENSMUSG00000027276	LakeMalawi_insitu	Bloomquist, R. F. et al. 2017
OG1075_0	mz.gene.s21.89	pn.gene.s1.154	NULL	NULL	NULL	ENSGACG00000016083	notch1a	NULL	notch1a	ENSG00000148400	NOTCH1	ENSMUSG00000026923	LakeMalawi_insitu	Bloomquist, R. F. et al. 2017
OG1076_0	NULL	NULL	NULL	nb.gene.s46.26	on.gene.LG7.444	ENSGACG00000016083	notch1a	NULL	notch1a	ENSG00000148400	NOTCH1	ENSMUSG00000026923	LakeMalawi_insitu	Bloomquist, R. F. et al. 2017
OG1077_0	NULL	pn.gene.s126.34	NULL	nb.gene.s110.11	NULL	ENSGACG00000013973	notch1b	NULL	notch1b	ENSG00000148400	NOTCH1	ENSMUSG00000026923	LakeMalawi_insitu	Bloomquist, R. F. et al. 2017
OG1726_0	mz.gene.s23.77	pn.gene.s73.41	ab.gene.s131.25	NULL	on.gene.LG15.107	ENSGACG00000007522	jag2b	ENSDARG00000021389	jag2b	ENSG00000184916	JAG2	ENSMUSG00000002799	LakeMalawi_insitu	Bloomquist, R. F. et al. 2017
OG1078_0	mz.gene.s28.8	pn.gene.s257.24	ab.gene.s275.8	nb.gene.s55.8	on.gene.LG4.558	ENSGACG00000009926	notch3	ENSDARG00000052139	notch3	ENSG00000074181	NOTCH3	ENSMUSG00000038146	LakeMalawi_insitu	Bloomquist, R. F. et al. 2017
OG703_0	mz.gene.s36.118	pn.gene.s48.52	ab.gene.s7.209	nb.gene.s8.208	on.gene.LG20.842	ENSGACG00000006991	chl1a	NULL	chl1a	ENSG00000134121	CHL1	ENSMUSG00000030077	LakeMalawi_insitu	Bloomquist, R. F. et al. 2017
OG704_0	NULL	NULL	NULL	nb.gene.s6.459	on.gene.LG5.148	ENSGACG00000011735	chl1b	ENSDARG00000076233	chl1b	ENSG00000134121	CHL1	ENSMUSG00000030077	LakeMalawi_insitu	Bloomquist, R. F. et al. 2017
OG705_0	mz.gene.s130.27	NULL	ab.gene.s316.3	NULL	NULL	ENSGACG00000011735	chl1b	ENSDARG00000076233	chl1b	ENSG00000134121	CHL1	ENSMUSG00000030077	LakeMalawi_insitu	Bloomquist, R. F. et al. 2017
OG3239_0	mz.gene.s52.8	pn.gene.s8.88	ab.gene.s22.40	NULL	on.gene.LG16-21.469	ENSGACG00000005648	tbr1b	ENSDARG00000004712	tbr1b	ENSG00000136535	TBR1	ENSMUSG00000035033	LakeMalawi_insitu	Bloomquist, R. F. et al. 2017
OG7392_0	mz.gene.s6.300	pn.gene.s120.42	ab.gene.s1.51	nb.gene.s23.13	on.gene.LG18.526	ENSGACG00000017300	gata6	ENSDARG00000035831	gata6	ENSG00000141448	GATA6	ENSMUSG00000005836	LakeMalawi_insitu	Bloomquist, R. F. et al. 2017
OG11307_0	mz.gene.s136.8	pn.gene.s54.8	ab.gene.s192.21	nb.gene.s13.6	on.gene.LG16-21.226	ENSGACG00000002064	neurod1	ENSDARG00000019566	neurod1	ENSG00000162992	NEUROD1	ENSMUSG00000034701	LakeMalawi_insitu	Bloomquist, R. F. et al. 2017
OG15191_0	mz.gene.s72.105	pn.gene.s68.5	ab.gene.s30.98	nb.gene.s19.165	on.gene.LG8-24.491	ENSGACG00000006028	neurod2	NULL	neurod2_(1_of_many)	ENSG00000171532	NEUROD2	ENSMUSG00000038255	LakeMalawi_insitu	Bloomquist, R. F. et al. 2017
OG238_0	mz.gene.s142.24	pn.gene.s100.15	ab.gene.s23.43	nb.gene.s124.21	on.gene.LG9.40	ENSGACG00000001712	nrp1a	ENSDARG00000071865	nrp1a	ENSG00000099250	NRP1	ENSMUSG00000025810	LakeMalawi_insitu	Bloomquist, R. F. et al. 2017
OG161_0	mz.gene.s138.46	pn.gene.s272.7	ab.gene.s126.38	NULL	on.gene.LG20.82	ENSGACG00000000280	plxna3	ENSDARG00000007172	plxna3	ENSG00000130827	PLX3	ENSMUSG00000031398	LakeMalawi_insitu	Bloomquist, R. F. et al. 2017
OG2018_0	mz.gene.s108.2	pn.gene.s115.14	ab.gene.s428.13	nb.gene.s8.15	NULL	ENSGACG00000003794	krt8	ENSDARG00000058358	krt8	ENSG00000170477	KRT4	ENSMUSG00000059668	LakeMalawi_insitu	Bloomquist, R. F. et al. 2017
OG2019_0	NULL	NULL	NULL	nb.gene.s8.14	on.gene.LG20.574	ENSGACG00000003794	krt8	ENSDARG00000058358	krt8	ENSG00000170477	KRT4	ENSMUSG00000059668	LakeMalawi_insitu	Bloomquist, R. F. et al. 2017
OG7277_0	mz.gene.s165.26	pn.gene.s23.18	ab.gene.s119.35	nb.gene.s5.124	on.gene.LG13.697	NULL	six3a	ENSDARG00000058008	NULL	NULL	NULL	NULL	LakeMalawi_insitu	Bloomquist, R. F. et al. 2017
OG15232_0	mz.gene.s47.4	NULL	ab.gene.s394.27	NULL	NULL	ENSGACG00000002799	six3b	NULL	six3b	ENSG00000138083	SIX3	ENSMUSG00000038805	LakeMalawi_insitu	Bloomquist, R. F. et al. 2017
OG10327_0	mz.gene.s57.67	NULL	NULL	nb.gene.s8.319	NULL	ENSGACG00000009116	wnt1	ENSDARG00000055554	wnt1	ENSG00000125084	WNT1	ENSMUSG00000022997	LakeMalawi_insitu	Bloomquist, R. F. et al. 2017
