## Extended_Data_Table_S-R3C_TFTG1to1_DyNet_rewiring_allfive_species_candidates for "Evolution of regulatory networks associated with traits under selection in cichlids"

### Sheet: Extended_Data_Table_S-R3C_TFTG1
Extended Data Table S-R3C - DyNet rewiring scores of candidate genes in TF-TG 1-to-1 edges when all five species networks are compared.
Orthogroup_ID	SUID	Dn-Score_(degree_corrected)	DyNet_Rewiring_(Dn-score)	Edge_Count	Mz_network_present	Pn_network_present	Ab_network_present	Nb_network_present	On_network_present	Gene_Symbol
OG7190_0	1054638	0.261111	9.4	36	TRUE	FALSE	TRUE	TRUE	TRUE	smo
OG6508_0	1201958	0.245455	2.7	11	FALSE	TRUE	TRUE	TRUE	TRUE	actr1
OG703_0	1051375	0.23871	7.4	31	TRUE	TRUE	TRUE	TRUE	FALSE	chl1a
OG8558_0	1051253	0.231818	5.1	22	TRUE	TRUE	TRUE	TRUE	TRUE	gdf10b
OG1652_0	1051660	0.207407	5.6	27	TRUE	TRUE	TRUE	TRUE	TRUE	rh2
OG346_0	1051564	0.2	5.8	29	TRUE	TRUE	TRUE	TRUE	TRUE	cntn4
OG1338_0	1051847	0.2	5.8	29	TRUE	TRUE	TRUE	TRUE	TRUE	fgfr1
OG8347_0	1053339	0.2	5.2	26	TRUE	TRUE	TRUE	TRUE	TRUE	draxin
OG15555_0	1053157	0.187097	5.8	31	TRUE	TRUE	TRUE	TRUE	TRUE	msx1b
OG8717_0	1053314	0.163415	6.7	41	TRUE	TRUE	TRUE	TRUE	TRUE	foxj1b
OG10414_0	1053048	0.162857	5.7	35	TRUE	TRUE	TRUE	TRUE	TRUE	nkx2.1
OG7861_0	1051306	0.137931	4	29	TRUE	TRUE	TRUE	TRUE	TRUE	dlx3b
OG3991_0	1054971	0.130952	5.5	42	TRUE	TRUE	TRUE	TRUE	TRUE	ptch1
OG2800_0	1056312	0.12619	5.3	42	TRUE	TRUE	TRUE	TRUE	TRUE	bmpr1aa
OG1078_0	1055607	0.123636	6.8	55	TRUE	TRUE	TRUE	TRUE	TRUE	notch3
OG10832_0	1053201	0.120513	4.7	39	TRUE	TRUE	TRUE	TRUE	TRUE	fgf10a
OG10765_0	1055609	0.116509	24.7	212	TRUE	TRUE	TRUE	TRUE	TRUE	dlx5a
OG13088_0	1053881	0.114706	3.9	34	TRUE	TRUE	TRUE	TRUE	TRUE	alx3
OG3025_0	1053644	0.110526	4.2	38	TRUE	TRUE	TRUE	TRUE	TRUE	zmiz1a
OG238_0	1055154	0.103922	5.3	51	TRUE	TRUE	TRUE	TRUE	TRUE	nrp1a
OG14219_0	1055307	0.102326	4.4	43	TRUE	TRUE	TRUE	TRUE	TRUE	spry4
OG2875_0	1056307	0.0977778	4.4	45	TRUE	TRUE	TRUE	TRUE	TRUE	shha
OG9755_0	1052676	0.0972973	3.6	37	TRUE	TRUE	TRUE	TRUE	TRUE	dmbx1b
OG8888_0	1055924	0.0961538	5	52	TRUE	TRUE	TRUE	TRUE	TRUE	pitx2
OG13246_0	1052956	0.0948718	3.7	39	TRUE	TRUE	TRUE	TRUE	TRUE	dmbx1a
OG7277_0	1053404	0.0860465	3.7	43	TRUE	TRUE	TRUE	TRUE	TRUE	six3a
OG10264_0	1056674	0.0824324	6.1	74	TRUE	TRUE	TRUE	TRUE	TRUE	sgpp1
OG15191_0	1052268	0.0714472	54.8	767	TRUE	TRUE	TRUE	TRUE	TRUE	neurod2
OG11307_0	1055531	0.0575138	73.1	1271	TRUE	TRUE	TRUE	TRUE	TRUE	neurod1
OG2764_0	1055106	0.0341176	14.5	425	TRUE	TRUE	TRUE	TRUE	TRUE	foxp2
OG7392_0	1056060	0.025054	11.6	463	TRUE	TRUE	TRUE	TRUE	TRUE	gata6
