## Extended_Data_Table_S-R3E_TFTGalledges_DyNet_rewiring_allfive_species_candidates for "Evolution of regulatory networks associated with traits under selection in cichlids"

### Sheet: Extended_Data_Table_S-R3F_TFTGa
Extended Data Table S-R3F - DyNet rewiring scores of candidate genes in TF-TG all edges when all five species networks are compared.
Orthogroup_ID	SUID	Dn-Score_(degree_corrected)	DyNet_Rewiring_(Dn-score)	Edge_Count	Mz_network_present	Pn_network_present	Ab_network_present	Nb_network_present	On_network_present	Gene_Symbol
OG7787_0	4548303	0.285395	357.6	1253	TRUE	FALSE	FALSE	TRUE	TRUE	nkx2.5
OG2167_0	4853181	0.276842	26.3	95	FALSE	TRUE	TRUE	FALSE	TRUE	gli3
OG10777_0	4547791	0.275474	465	1688	FALSE	TRUE	FALSE	TRUE	TRUE	foxa1
OG1655_0	4850717	0.275	12.1	44	TRUE	FALSE	TRUE	FALSE	TRUE	rho
OG14526_0	4852149	0.275	16.5	60	TRUE	FALSE	TRUE	FALSE	TRUE	emx3
OG15899_0	4539520	0.27211	793.2	2915	TRUE	FALSE	TRUE	TRUE	FALSE	foxa2
OG4702_0	4541969	0.271681	122.8	452	TRUE	FALSE	FALSE	TRUE	TRUE	pax6a
OG14800_0	4541154	0.269231	14	52	TRUE	FALSE	FALSE	TRUE	TRUE	dlx1a
OG4700_0	4851933	0.267932	141.2	527	FALSE	TRUE	TRUE	FALSE	TRUE	pax6b
OG11669_0	4852230	0.267308	13.9	52	FALSE	TRUE	TRUE	FALSE	TRUE	pax1a
OG13189_0	4852839	0.266667	21.6	81	TRUE	TRUE	TRUE	FALSE	TRUE	pitx3
OG2018_0	4540945	0.266234	20.5	77	TRUE	TRUE	TRUE	TRUE	FALSE	krt8
OG14454_0	4545029	0.265957	12.5	47	TRUE	FALSE	FALSE	TRUE	TRUE	fgf20a
OG10777_1	5106170	0.264372	395.5	1496	TRUE	FALSE	TRUE	FALSE	FALSE	foxa1
OG4702_1	5253360	0.263415	108	410	FALSE	TRUE	TRUE	FALSE	FALSE	pax6a
OG1339_0	4541241	0.261404	14.9	57	FALSE	TRUE	FALSE	TRUE	TRUE	fgfr2
OG2166_0	4542186	0.259615	13.5	52	TRUE	FALSE	FALSE	TRUE	TRUE	gli2b
OG6508_0	4543607	0.259091	5.7	22	FALSE	TRUE	TRUE	TRUE	TRUE	actr1
OG1075_0	5106172	0.258974	20.2	78	TRUE	TRUE	FALSE	FALSE	FALSE	notch1a
OG1076_0	4547796	0.258333	18.6	72	FALSE	FALSE	FALSE	TRUE	TRUE	notch1a
OG7190_0	4546352	0.258228	20.4	79	TRUE	FALSE	TRUE	TRUE	TRUE	smo
OG14185_0	4850421	0.257692	6.7	26	FALSE	TRUE	TRUE	FALSE	TRUE	sws2a
OG1339_1	5106020	0.257143	14.4	56	TRUE	FALSE	TRUE	FALSE	FALSE	fgfr2
OG2019_0	4544815	0.256897	14.9	58	FALSE	FALSE	FALSE	TRUE	TRUE	krt8
OG16662_0	4548867	0.255422	21.2	83	TRUE	TRUE	FALSE	TRUE	FALSE	zmiz2
OG5064_0	4851925	0.253731	17	67	TRUE	FALSE	FALSE	FALSE	TRUE	foxb1b
OG13780_0	4545077	0.253571	14.2	56	TRUE	TRUE	TRUE	TRUE	FALSE	foxg1a
OG1337_0	4547446	0.253191	23.8	94	FALSE	TRUE	TRUE	TRUE	TRUE	fgfr1a
OG4701_0	4544641	0.252109	101.6	403	TRUE	FALSE	FALSE	TRUE	FALSE	pax6b
OG13376_0	4851052	0.251852	6.8	27	FALSE	TRUE	TRUE	FALSE	TRUE	fgf20b
OG705_0	5105928	0.251786	14.1	56	TRUE	FALSE	TRUE	FALSE	FALSE	chl1b
OG12253_0	4543520	0.251563	16.1	64	TRUE	FALSE	TRUE	TRUE	TRUE	msx3
OG15225_0	4852753	0.251389	18.1	72	TRUE	TRUE	FALSE	FALSE	TRUE	dlx3b
OG14745_0	4853226	0.25102	24.6	98	FALSE	FALSE	TRUE	FALSE	TRUE	fgf3
OG15291_0	4539715	0.25098	12.8	51	TRUE	TRUE	FALSE	TRUE	TRUE	ppiaa
OG703_0	4541746	0.250704	17.8	71	TRUE	TRUE	TRUE	TRUE	FALSE	chl1a
OG6193_0	4851472	0.250467	26.8	107	TRUE	TRUE	TRUE	FALSE	TRUE	pxdn
OG161_0	4853211	0.25	20	80	TRUE	TRUE	TRUE	FALSE	TRUE	plxna3
OG15119_0	4544983	0.249153	14.7	59	FALSE	TRUE	TRUE	TRUE	TRUE	irx1b
OG3992_0	4851944	0.247959	24.3	98	TRUE	TRUE	TRUE	FALSE	TRUE	ptch2
OG11366_0	4547690	0.247674	21.3	86	TRUE	FALSE	TRUE	TRUE	TRUE	sws1
OG1725_0	4548858	0.247115	25.7	104	TRUE	FALSE	TRUE	TRUE	TRUE	jag1b
OG6057_0	4539552	0.246875	7.9	32	TRUE	TRUE	FALSE	TRUE	FALSE	rpgrip1l
OG13712_0	4545084	0.246667	14.8	60	FALSE	TRUE	TRUE	TRUE	TRUE	sox4a
OG3239_0	4851351	0.246575	18	73	TRUE	TRUE	TRUE	FALSE	TRUE	tbr1b
OG11269_0	4852239	0.246154	12.8	52	TRUE	TRUE	TRUE	FALSE	TRUE	twist1b
OG1726_0	4852029	0.245588	16.7	68	TRUE	TRUE	TRUE	FALSE	TRUE	jag2b
OG8579_0	4851844	0.245312	15.7	64	TRUE	TRUE	TRUE	FALSE	TRUE	msx1a
OG11795_0	4851290	0.24523	208.2	849	TRUE	TRUE	TRUE	FALSE	TRUE	sox2
OG10416_0	4851817	0.244118	8.3	34	FALSE	TRUE	FALSE	FALSE	TRUE	pax9
OG2168_0	4851999	0.242857	27.2	112	TRUE	TRUE	TRUE	FALSE	TRUE	gli1
OG704_0	4544459	0.241304	11.1	46	FALSE	FALSE	FALSE	TRUE	TRUE	chl1b
OG15232_0	5106010	0.240909	10.6	44	TRUE	FALSE	TRUE	FALSE	FALSE	six3b
OG6227_0	4546485	0.240714	33.7	140	TRUE	FALSE	TRUE	TRUE	TRUE	sp8b
OG13315_0	4545113	0.238636	10.5	44	TRUE	TRUE	FALSE	TRUE	TRUE	rx3
OG10416_1	5106027	0.238095	10	42	TRUE	FALSE	TRUE	FALSE	FALSE	pax9
OG2165_0	4547123	0.235347	105.2	447	TRUE	TRUE	TRUE	TRUE	FALSE	gli2a
OG8558_0	4540543	0.234884	10.1	43	TRUE	TRUE	TRUE	TRUE	TRUE	gdf10b
OG1077_0	4547792	0.233846	15.2	65	FALSE	TRUE	FALSE	TRUE	FALSE	notch1b
OG9325_0	4548140	0.232911	18.4	79	TRUE	FALSE	TRUE	TRUE	TRUE	gsc
OG1652_0	4541024	0.226531	11.1	49	TRUE	TRUE	TRUE	TRUE	TRUE	rh2b
OG1338_0	4544156	0.226316	12.9	57	TRUE	TRUE	TRUE	TRUE	TRUE	fgfr1
OG15555_0	4542387	0.221311	13.5	61	TRUE	TRUE	TRUE	TRUE	TRUE	msx1b
OG8347_0	4544364	0.218367	10.7	49	TRUE	TRUE	TRUE	TRUE	TRUE	draxin
OG346_0	4540853	0.214545	11.8	55	TRUE	TRUE	TRUE	TRUE	TRUE	cntn4
OG10327_0	4540115	0.212069	12.3	58	TRUE	FALSE	FALSE	TRUE	FALSE	wnt1
OG8717_0	4544335	0.20274	14.8	73	TRUE	TRUE	TRUE	TRUE	TRUE	foxj1b
OG2166_1	5333714	0.2	3.2	16	FALSE	FALSE	TRUE	FALSE	FALSE	gli2b
OG3991_0	4545463	0.198851	17.3	87	TRUE	TRUE	TRUE	TRUE	TRUE	ptch1
OG10414_0	4543954	0.194915	11.5	59	TRUE	TRUE	TRUE	TRUE	TRUE	nkx2.1
OG2800_0	4548735	0.191011	17	89	TRUE	TRUE	TRUE	TRUE	TRUE	bmpr1aa
OG238_0	4547092	0.189831	22.4	118	TRUE	TRUE	TRUE	TRUE	TRUE	nrp1a
OG10832_0	4545756	0.186585	15.3	82	TRUE	TRUE	TRUE	TRUE	TRUE	fgf10a
OG7861_0	4544403	0.185185	10	54	TRUE	TRUE	TRUE	TRUE	TRUE	dlx3b
OG10765_0	4547794	0.184211	73.5	399	TRUE	TRUE	TRUE	TRUE	TRUE	dlx5a
OG1078_0	4547790	0.182178	18.4	101	TRUE	TRUE	TRUE	TRUE	TRUE	notch3
OG13088_0	4545123	0.178788	11.8	66	TRUE	TRUE	TRUE	TRUE	TRUE	alx3
OG2875_0	4548727	0.175	16.1	92	TRUE	TRUE	TRUE	TRUE	TRUE	shha
OG3025_0	4544742	0.172857	12.1	70	TRUE	TRUE	TRUE	TRUE	TRUE	zmiz1a
OG8888_0	4548189	0.169388	16.6	98	TRUE	TRUE	TRUE	TRUE	TRUE	pitx2
OG15191_0	4543150	0.167684	263.6	1572	TRUE	TRUE	TRUE	TRUE	TRUE	neurod2
OG14219_0	4547355	0.164	12.3	75	TRUE	TRUE	TRUE	TRUE	TRUE	spry4
OG13246_0	4542606	0.161765	11	68	TRUE	TRUE	TRUE	TRUE	TRUE	dmbx1a
OG9755_0	4541538	0.160938	10.3	64	TRUE	TRUE	TRUE	TRUE	TRUE	dmbx1b
OG7277_0	4544443	0.153425	11.2	73	TRUE	TRUE	TRUE	TRUE	TRUE	six3a
OG11307_0	4542761	0.149399	348.1	2330	TRUE	TRUE	TRUE	TRUE	TRUE	neurod1
OG10264_0	4549262	0.147009	17.2	117	TRUE	TRUE	TRUE	TRUE	TRUE	sgpp1
OG2764_0	4547021	0.140342	114.8	818	TRUE	TRUE	TRUE	TRUE	TRUE	foxp2
OG7392_0	4548345	0.134404	117.2	872	TRUE	TRUE	TRUE	TRUE	TRUE	gata6
