## Extended_Data_Table_S-R3F_TF-TG_evolutionary_rate for "Evolution of regulatory networks associated with traits under selection in cichlids"

### Sheet: Sheet1
Extended Data Table S-R3D – Rate of edge gain and loss in TF-TG all edges across the five cichlid phylogeny
Regulator	Input Gain rate with highest likelihood	Input loss rate with highest likelihood	A: recommended gain Rate	B: recommended loss Rate	# Iterations	Likelihood score	Gain vs Loss diff.	Gain>Loss	Loss>Gain	Gain>Loss &<100	Loss>Gain &<100
A5HL80_ORYLA_OG1989_0	220	10	38.4964	62.8816	6	-2477.09	-24.3852	0	1	0	1
A5HNC2_ORYLA_OG1232_0	320	0	34.7028	19.1957	5	-313.267	15.5071	1	0	1	0
ADNP_OG4279_0	10	185	332.502	0.051729	25	-0.050804	332.45	1	0	0	0
ahr2_OG2418_0	230	400	400.046	229.995	1	-787.508	170.051	1	0	0	0
ARID1A_OG1883_0	370	0	45.9088	22.6852	5	-366.291	23.2236	1	0	1	0
ARNTL_OG3365_0	400	370	343.502	431.377	30	-33942.1	-87.875	0	1	0	0
AR_OG12037_0	95	5	38.0037	16.9139	5	-3944.25	21.0898	1	0	1	0
ATF2_OG12815_0	0	0	61.6437	38.0267	46	-15280.3	23.617	1	0	1	0
ATF3_OG7567_0	0	0	61.4824	14.6385	42	-11777.9	46.8439	1	0	1	0
ATF4_OG13287_0	100	5	48.1368	14.5218	5	-2634.32	33.615	1	0	1	0
ATF4_OG8770_0	325	0	48.3066	14.6261	5	-2642.37	33.6805	1	0	1	0
ATOH1_OG11125_0	395	350	350.057	394.945	1	-1479.51	-44.888	0	1	0	0
ATRX_OG4786_0	395	355	262.531	535.577	41	-32746	-273.046	0	1	0	0
ATRX_OG4786_1	395	345	234.847	581.575	43	-26567.9	-346.728	0	1	0	0
BACH2_OG11513_0	5	0	30.1745	16.4541	14	-1983.94	13.7204	1	0	1	0
BATF_OG10034_0	375	0	35.2808	29.9133	5	-1023.79	5.3675	1	0	1	0
BCL11A_OG2878_0	380	295	295.174	379.793	1	-1603.97	-84.619	0	1	0	0
BCL11A_OG2879_0	320	5	51.3815	39.3908	6	-1636.55	11.9907	1	0	1	0
BCL6_OG4469_0	325	5	48.4393	42.9622	6	-1763.75	5.4771	1	0	1	0
BHLHA15_OG14229_0	250	5	28.8489	41.8331	5	-3138.72	-12.9842	0	1	0	1
C1K302_ORYLA_OG4724_0	400	370	516.242	284.397	36	-5752.8	231.845	1	0	0	0
C1K304_ORYLA_OG4619_0	400	140	321.018	172.104	25	-2665.86	148.914	1	0	0	0
C3VV17_ORYLA_OG9726_0	105	5	50.6982	14.8059	5	-918.671	35.8923	1	0	1	0
C4B6D9_ORYLA_OG3203_0	20	40	33.2903	24.2243	4	-1862.34	9.066	1	0	1	0
CDX1_OG7039_0	90	400	399.673	90.1173	1	-62.1869	309.556	1	0	0	0
CDX4_OG13806_0	240	395	395.197	239.892	1	-931.095	155.305	1	0	0	0
CEBPB_OG11092_0	125	5	44.0584	20.9513	5	-9405.02	23.1071	1	0	1	0
CEBPD_OG10974_0	340	0	51.3354	15.8878	6	-4840.67	35.4476	1	0	1	0
CEBPG_OG13492_0	345	5	62.3032	33.6681	6	-447.349	28.6351	1	0	1	0
CLOCK_OG3184_0	180	5	41.1472	34.4085	6	-33348.4	6.7387	1	0	1	0
c-myb_OG11826_0	355	5	63.7263	34.5673	6	-2723.74	29.159	1	0	1	0
CNTRL_OG7186_0	210	15	92.2499	26.1056	6	-61.2583	66.1443	1	0	1	0
CTCF_OG2714_0	0	0	33.5619	28.9433	40	-13540.1	4.6186	1	0	1	0
CU570793.2_OG2207_0	340	0	26.3046	31.431	4	-85.3307	-5.1264	0	1	0	1
CUX2_OG8901_0	385	325	325.143	384.84	1	-282.781	-59.697	0	1	0	0
CXXC1_OG3515_0	380	220	219.943	380.127	1	-252.919	-160.184	0	1	0	0
DDIT3_OG7517_0	45	10	53.6051	9.25394	5	-380.235	44.3512	1	0	1	0
DGKA_OG1982_1	395	315	256.021	487.059	33	-14607.1	-231.038	0	1	0	0
DLX5_OG10765_0	335	0	42.008	19.0298	5	-956.637	22.9782	1	0	1	0
DMRT1_OG14791_0	400	360	259.486	556.395	33	-2409.69	-296.909	0	1	0	0
DNAJC2_OG11101_0	35	0	51.1494	45.0834	79	-38970	6.066	1	0	1	0
DNMT1_OG6541_0	320	5	39.9869	53.9457	7	-35739.1	-13.9588	0	1	0	1
E2F1_OG7724_0	100	5	40.2553	17.1014	5	-5273.18	23.1539	1	0	1	0
E2F4_OG8279_0	140	5	31.0425	30.9724	5	-6422.84	0.0701	1	0	1	0
E2F6_OG7134_0	380	125	152.398	312.593	20	-11162.2	-160.195	0	1	0	0
E2F7_OG11508_0	215	15	66.6933	45.0122	6	-327.109	21.6811	1	0	1	0
E4F1_OG10270_0	0	15	66.1648	0.009078	5	-27.2449	66.1557	1	0	1	0
E7FKF1_ORYLA_OG10036_0	0	0	53.5711	15.9023	43	-14061.4	37.6688	1	0	1	0
EBF1_OG1391_0	155	70	70.0882	154.812	1	-92.3689	-84.7238	0	1	0	0
EGR1_OG9422_0	0	0	35.4683	56.0996	41	-38143.6	-20.6313	0	1	0	1
EGR2_OG9289_0	180	5	51.9356	27.4564	6	-42723.8	24.4792	1	0	1	0
EHF_OG12693_0	270	5	29.5384	44.9311	5	-966.99	-15.3927	0	1	0	1
ELF3_OG7563_0	80	215	214.951	80.0208	1	-192.375	134.93	1	0	0	0
ELK1_OG11117_0	355	0	61.4128	14.7631	5	-1026.5	46.6497	1	0	1	0
ELK4_OG8103_0	225	5	34.9622	42.7476	5	-504.522	-7.7854	0	1	0	1
EMX1_OG7506_0	20	170	169.706	20.0413	1	-63.7631	149.665	1	0	0	0
EOMES_OG3237_0	380	360	271.19	506.072	33	-4697.31	-234.882	0	1	0	0
EOMES_OG3237_1	390	390	286.522	532.617	35	-4584.52	-246.095	0	1	0	0
EOMES_OG3238_0	370	5	63.5214	37.9346	7	-4952.47	25.5868	1	0	1	0
EPAS1_OG3639_0	395	5	67.5438	40.0491	6	-1154.47	27.4947	1	0	1	0
erb2_OG5396_0	345	280	279.961	345.057	1	-1065.9	-65.096	0	1	0	0
ERC2_OG2213_0	0	15	124.591	0.000671	7	-8.79667	124.59	1	0	0	0
ERCC6_OG8914_0	65	35	186.884	7.74624	9	-24.3451	179.138	1	0	0	0
esr1_OG4861_0	335	0	38.5245	20.3765	5	-4211.06	18.148	1	0	1	0
ESRRA_OG14226_0	315	0	43.3526	14.6422	5	-1843.11	28.7104	1	0	1	0
ESRRG_OG1229_0	255	155	154.93	255.113	1	-115.951	-100.183	0	1	0	0
ESRRG_OG1230_0	305	0	32.3994	16.2059	4	-128.47	16.1935	1	0	1	0
etv2_OG12970_0	400	370	255.873	579.98	39	-7829.63	-324.107	0	1	0	0
ETV6_OG13760_0	150	5	64.8276	17.752	5	-544.244	47.0756	1	0	1	0
fli1b_OG4214_0	385	330	330.052	384.949	1	-5684.06	-54.897	0	1	0	0
FLI1_OG4213_0	390	335	393.54	331.046	31	-14320.6	62.494	1	0	0	0
FOSB_OG11030_0	355	0	66.0411	13.747	6	-1465.56	52.2941	1	0	1	0
FOSL1_OG8955_0	355	0	63.8181	14.0218	6	-4553.22	49.7963	1	0	1	0
FOSL2_OG11689_0	360	0	50.0745	19.0766	6	-4690.89	30.9979	1	0	1	0
FOXA1_OG10777_0	395	310	309.98	395.037	1	-5771.27	-85.057	0	1	0	0
FOXA1_OG10777_1	400	370	273.112	543.395	35	-4761.62	-270.283	0	1	0	0
FOXA3_OG11171_0	390	5	61.3919	44.084	6	-671.473	17.3079	1	0	1	0
FOXF1_OG10503_0	390	0	69.6344	15.4065	6	-3624.85	54.2279	1	0	1	0
FOXK1_OG3402_0	250	400	399.807	250.142	1	-643.366	149.665	1	0	0	0
FOXM1_OG11754_0	370	0	61.9217	15.9114	6	-7576.54	46.0103	1	0	1	0
FOXO1_OG4725_0	400	360	281.242	513.345	33	-5434.18	-232.103	0	1	0	0
FOXO1_OG4725_1	390	370	278.549	519.636	34	-5337.35	-241.087	0	1	0	0
FOXO6_OG4441_0	75	30	73.6571	24.7307	5	-64.3161	48.9264	1	0	1	0
FOXP1_OG2762_0	375	335	263.725	477.726	24	-649.311	-214.001	0	1	0	0
FOXP1_OG2762_1	340	160	160.12	339.742	1	-633.724	-179.622	0	1	0	0
FOXP2_OG2764_0	145	5	69.6848	15.9084	6	-1804.62	53.7764	1	0	1	0
FOXP3_OG15318_0	380	95	120.799	300.882	21	-25117.6	-180.083	0	1	0	0
GABPA_OG9663_0	290	5	44.9827	40.5912	6	-3780.14	4.3915	1	0	1	0
GATA2_OG5052_0	400	350	309.9	452.495	34	-41564.9	-142.595	0	1	0	0
GATA2_OG5053_0	395	10	68.2751	73.1642	10	-43411.7	-4.8891	0	1	0	1
GATA4_OG10032_0	365	0	59.7666	16.1316	6	-5162.36	43.635	1	0	1	0
GATA6_OG7392_0	375	0	68.8355	14.5049	6	-1983.04	54.3306	1	0	1	0
GFI1B_OG9029_0	380	0	66.8748	15.3059	6	-11263.8	51.5689	1	0	1	0
GLI1_OG2168_0	250	5	40.338	41.2611	5	-180.188	-0.9231	0	1	0	1
gli2a_OG2165_0	360	25	70.7393	134.58	10	-1516.88	-63.8407	0	1	0	0
HEY1_OG15527_0	170	5	40.3213	32.9439	6	-32751.2	7.3774	1	0	1	0
HEY2_OG13684_0	0	0	47.5851	59.3156	63	-32405.6	-11.7305	0	1	0	1
HLF_OG13017_0	395	335	268.126	494.648	24	-630.509	-226.522	0	1	0	0
HLF_OG13017_1	370	245	151.622	597.141	27	-417.863	-445.519	0	1	0	0
HLF_OG13017_2	315	155	154.937	315.134	1	-608.224	-160.197	0	1	0	0
HNF1B_OG6554_0	390	330	330.036	389.967	1	-789.713	-59.931	0	1	0	0
HNF4A_OG3089_0	290	130	130.065	289.864	1	-3948.17	-159.799	0	1	0	0
HNF4A_OG3090_0	390	35	80.7457	172.743	13	-3649.29	-91.9973	0	1	0	0
HSF1_OG13037_0	325	5	51.4046	41.2654	6	-1127.05	10.1392	1	0	1	0
HSF4_OG10588_0	250	355	355.167	249.891	1	-108.442	105.276	1	0	0	0
IKZF2_OG8453_0	400	315	442.588	282.686	30	-2458.23	159.902	1	0	0	0
irf10_OG4313_0	75	5	48.0119	10.2727	5	-945.739	37.7392	1	0	1	0
IRF1_OG9894_0	380	70	131.272	204.869	20	-36168.1	-73.597	0	1	0	0
IRF3_OG11286_0	385	5	56.0372	65.6391	8	-41019.2	-9.6019	0	1	0	1
IRF4_OG4312_0	350	0	40.6196	22.1617	5	-2129.79	18.4579	1	0	1	0
IRF4_OG4313_0	375	0	45.491	23.2898	5	-1977.41	22.2012	1	0	1	0
IRF7_OG9068_0	0	0	36.6167	48.7137	38	-43656.4	-12.097	0	1	0	1
IRF8_OG10502_0	305	5	33.874	76.2093	7	-13062.9	-42.3353	0	1	0	1
ISL1_OG3325_0	350	5	55.0791	41.4327	6	-814.57	13.6464	1	0	1	0
JARID2_OG6675_0	350	0	45.6213	19.6583	5	-2298.65	25.963	1	0	1	0
JUNB_OG11945_0	400	350	490.772	283.05	38	-14902	207.722	1	0	0	0
JUN_OG15076_0	395	340	265.105	507.868	37	-20266.5	-242.763	0	1	0	0
JUN_OG15076_1	400	345	271.143	510.156	37	-19768	-239.013	0	1	0	0
KAT7_OG3863_0	0	400	400.882	0.075224	1	-0.028939	400.807	1	0	0	0
KCNQ4_OG516_0	345	0	32.2512	21.6728	5	-706.545	10.5784	1	0	1	0
KDM2A_OG1673_0	390	320	188.546	662.21	41	-5833.74	-473.664	0	1	0	0
KDM2A_OG1674_0	400	130	162.046	321.492	24	-31320.7	-159.446	0	1	0	0
KDM5A_OG607_0	400	5	42.0845	86.1823	8	-2483.12	-44.0978	0	1	0	1
KDM5B_OG605_0	245	5	54.829	34.493	7	-47799.4	20.336	1	0	1	0
KDM5B_OG606_0	220	5	51.5984	33.9057	7	-46486.5	17.6927	1	0	1	0
KLF1_OG10212_0	65	15	29.6832	33.592	4	-678.217	-3.9088	0	1	0	1
KLF3_OG7060_0	330	365	364.943	330.06	1	-3269.29	34.883	1	0	0	0
KLF5_OG13649_0	365	15	74.5453	86.6704	10	-32742.3	-12.1251	0	1	0	1
KLF9_OG9795_0	400	325	233.386	558.113	40	-26787.7	-324.727	0	1	0	0
LHX2_OG4048_0	375	380	379.833	375.175	1	-3437.97	4.658	1	0	0	0
LHX2_OG4049_0	390	345	261.744	515.456	31	-2906.01	-253.712	0	1	0	0
LHX3_OG4662_0	355	30	73.8945	145.419	11	-1526.78	-71.5245	0	1	0	0
LHX3_OG4663_0	375	105	141.343	280.232	17	-1681.7	-138.889	0	1	0	0
LOC100049462_OG3685_0	400	310	310.152	399.811	1	-1809.24	-89.659	0	1	0	0
LOC100049462_OG3685_1	400	280	238.483	470.307	23	-1485.41	-231.824	0	1	0	0
LOC100049520_OG8688_0	175	160	159.868	175.169	1	-169.535	-15.301	0	1	0	0
MAFA_OG11598_0	0	0	18.5053	32.808	19	-22729.5	-14.3027	0	1	0	1
MAFB_OG13441_0	90	5	37.5399	16.0479	5	-2228.98	21.492	1	0	1	0
MAFF_OG15671_0	400	5	44.6626	69.9644	6	-153.001	-25.3018	0	1	0	1
MAFK_OG9175_0	100	5	40.3145	17.17	5	-3260.89	23.1445	1	0	1	0
MEF2A_OG13602_0	385	370	268.133	532.999	35	-5011.25	-264.866	0	1	0	0
MEF2A_OG13602_1	400	350	267.634	524.414	33	-4865.37	-256.78	0	1	0	0
MEF2A_OG16262_0	345	5	55.8303	39.6303	6	-5625.58	16.2	1	0	1	0
MEF2C_OG5170_0	395	355	355.018	394.987	1	-3213.11	-39.969	0	1	0	0
MEF2C_OG5170_1	370	385	275.078	519.887	33	-2769.54	-244.809	0	1	0	0
MITF_OG4758_0	365	0	63.9934	15.0208	6	-7051.6	48.9726	1	0	1	0
MITF_OG4759_0	370	5	62.9192	38.6053	7	-8803.18	24.3139	1	0	1	0
mll4b_OG5051_0	190	5	42.5523	35.3701	6	-35337.2	7.1822	1	0	1	0
MLL_OG7539_0	345	15	68.5772	89.5283	10	-34726.4	-20.9511	0	1	0	1
MTA2_OG2832_0	395	240	243.133	389.92	15	-28793.3	-146.787	0	1	0	0
MTA3_OG2833_0	100	5	47.2114	14.8381	5	-708.198	32.3733	1	0	1	0
MXI1_OG14912_0	160	5	53.4836	22.9553	6	-63097.2	30.5283	1	0	1	0
mybl1_OG7368_0	400	325	484.515	265.816	34	-4230.85	218.699	1	0	0	0
MYBL2_OG7985_0	315	5	50.2134	39.6432	6	-1023.31	10.5702	1	0	1	0
MYC_OG10402_0	0	0	50.7067	42.2589	44	-15347.7	8.4478	1	0	1	0
MYO18A_OG2720_0	360	0	140.684	3.67103	8	-26.2247	137.013	1	0	0	0
MYOD1_OG15244_0	390	165	149.643	429.815	22	-12608	-280.172	0	1	0	0
MYOG_OG10191_0	390	265	186.327	554.929	30	-1988.16	-368.602	0	1	0	0
MYT1_OG1166_0	245	0	61.6075	2.94574	5	-50.667	58.6618	1	0	1	0
NCOA2_OG456_0	390	5	51.6436	59.4121	8	-33273.5	-7.7685	0	1	0	1
NCOA3_OG5117_0	295	0	83.4218	4.7587	5	-44.5243	78.6631	1	0	1	0
NCOR1_OG4198_0	0	0	52.7172	27.2751	59	-45082.4	25.4421	1	0	1	0
NCOR2_OG4199_0	390	165	182.477	352.852	21	-14881.6	-170.375	0	1	0	0
NEUROD2_OG15191_0	355	0	52.095	17.8041	6	-4263.65	34.2909	1	0	1	0
neurod_OG11307_0	345	0	57.4882	14.8245	6	-6081.65	42.6637	1	0	1	0
NFATC1_OG5126_0	370	60	162.402	138.946	15	-1231.34	23.456	1	0	0	0
NFATC1_OG5127_0	350	5	51.583	44.3483	6	-1228.93	7.2347	1	0	1	0
NFATC2_OG4941_0	255	380	379.935	255.064	1	-1044.39	124.871	1	0	0	0
NFE2L2_OG9471_0	50	10	23.6183	23.6567	4	-791.412	-0.0384	0	1	0	1
NFE2_OG10321_0	280	0	41.3892	9.43954	5	-468.086	31.9497	1	0	1	0
NFIC_OG1885_0	235	5	34.8712	46.4253	5	-1668.17	-11.5541	0	1	0	1
NFKB1_OG8429_0	390	15	62.4229	108.955	10	-5287.75	-46.5321	0	1	0	0
NFYA_OG7031_0	165	120	119.955	165.045	1	-4413.68	-45.09	0	1	0	0
NFYB_OG11277_0	330	5	54.6592	37.545	5	-465.553	17.1142	1	0	1	0
NFYC_OG12403_0	260	5	28.8928	44.0815	5	-724.978	-15.1887	0	1	0	1
NFYC_OG516_0	265	0	31.2704	12.8164	5	-474.663	18.454	1	0	1	0
NKX2-2_OG6747_0	390	340	472.436	278.536	33	-4631.91	193.9	1	0	0	0
NKX2-4_OG11668_0	370	0	65.5151	14.8294	6	-9597.07	50.6857	1	0	1	0
NKX2-5_OG7787_0	395	375	375.217	394.775	1	-4039.44	-19.558	0	1	0	0
NKX3-1_OG11700_0	395	335	363.714	363.462	26	-11270.6	0.252	1	0	0	0
NKX3-2_OG8215_0	365	5	64.195	37.0599	6	-1554.05	27.1351	1	0	1	0
NKX6-1_OG9550_0	360	235	234.923	360.132	1	-120.726	-125.209	0	1	0	0
NONE_OG10319_0	285	5	38.809	56.9045	7	-19793.1	-18.0955	0	1	0	1
NONE_OG15899_0	400	370	338.23	438.188	28	-10889.3	-99.958	0	1	0	0
NONE_OG2095_0	375	390	389.855	375.145	1	-2758.08	14.71	1	0	0	0
NONE_OG2720_0	0	400	400.882	0.075224	1	-0.037844	400.807	1	0	0	0
NONE_OG6985_0	160	5	39.3004	31.4061	6	-32457.5	7.8943	1	0	1	0
NONE_OG8366_0	300	0	32.5867	15.9357	5	-4661.64	16.651	1	0	1	0
NPAS3_OG3640_0	400	330	478.356	273.596	31	-1924.84	204.76	1	0	0	0
NR1D2_OG5810_0	400	335	290.348	462.294	27	-4034.42	-171.946	0	1	0	0
NR1D2_OG5811_0	305	5	43.2282	45.7545	6	-4322.07	-2.5263	0	1	0	1
NR2C2_OG3997_0	385	0	31.9345	35.2761	5	-3885.11	-3.3416	0	1	0	1
NR2F2_OG2096_0	370	0	43.4932	23.6189	5	-2562.82	19.8743	1	0	1	0
NR3C1_OG4989_0	0	0	46.1999	29.1074	56	-40694.7	17.0925	1	0	1	0
NR4A1_OG1758_0	400	340	353.729	384.335	22	-16547	-30.606	0	1	0	0
NR4A1_OG1758_1	380	225	146.205	582.978	36	-9950.52	-436.773	0	1	0	0
NR5A1_OG3686_0	300	0	29.2117	17.3444	5	-1160.85	11.8673	1	0	1	0
NR6A1_OG6594_0	150	5	31.8658	31.8744	5	-4079.89	-0.0086	0	1	0	1
NRF1_OG11967_0	400	320	186.146	687.497	47	-20034.5	-501.351	0	1	0	0
NRF1_OG11967_1	385	295	205.022	554.759	32	-2720.53	-349.737	0	1	0	0
NRL_OG15300_0	280	20	440.145	3.6423	24	-11.8651	436.503	1	0	0	0
OLIG2_OG11647_0	290	0	15.2205	31.2032	5	-398.261	-15.9827	0	1	0	1
ONECUT1_OG8341_0	385	315	314.992	385.013	1	-6915.71	-70.021	0	1	0	0
PAX5_OG14824_0	375	345	192.987	671.305	46	-15020.9	-478.318	0	1	0	0
pax6a_OG4702_0	390	300	300.121	389.857	1	-1390.15	-89.736	0	1	0	0
pax6a_OG4702_1	400	315	249.817	505.347	26	-1165.35	-255.53	0	1	0	0
PAX6_OG4700_0	390	285	284.922	390.123	1	-1630.62	-105.201	0	1	0	0
PAX6_OG4701_0	370	325	234.047	515.312	28	-1105.64	-281.265	0	1	0	0
PAX7_OG2587_0	180	5	76.2233	18.4179	6	-1285.67	57.8054	1	0	1	0
PBX1_OG2120_0	380	0	70.4712	14.1781	6	-3810.25	56.2931	1	0	1	0
PDX1_OG7323_0	355	0	62.0144	14.4642	5	-275.628	47.5502	1	0	1	0
PKNOX1_OG7264_0	400	385	285.375	541.281	35	-4373.99	-255.906	0	1	0	0
PKNOX1_OG7265_0	395	390	287.562	537.419	35	-4249.61	-249.857	0	1	0	0
POLR3B_OG3043_0	205	25	63.9859	81.4543	7	-502.457	-17.4684	0	1	0	1
POU2F2_OG10257_0	400	345	256.066	540.212	32	-2931.4	-284.146	0	1	0	0
POU2F2_OG10257_1	395	305	304.877	395.177	1	-3389.1	-90.3	0	1	0	0
POU2F2_OG11485_0	390	365	256.331	557.014	34	-2793.32	-300.683	0	1	0	0
POU2F2_OG11486_0	390	325	249.796	508.576	30	-2825.62	-258.78	0	1	0	0
pou3f3a_OG3691_0	300	145	144.92	300.195	1	-126.112	-155.275	0	1	0	0
pou3f3b_OG3692_0	395	200	200.122	394.877	1	-121.403	-194.755	0	1	0	0
PPARA_OG3204_0	330	0	32.6554	23.5694	5	-1882.34	9.086	1	0	1	0
PPARG_OG7814_0	400	205	204.997	400.037	1	-1139.6	-195.04	0	1	0	0
PPARG_OG7814_1	395	320	235.237	538.368	27	-746.967	-303.131	0	1	0	0
PRDM16_OG4127_0	205	5	78.1239	20.306	6	-927.78	57.8179	1	0	1	0
prdm1c_OG3283_0	360	5	60.0403	39.4667	6	-1187.33	20.5736	1	0	1	0
PRDM1_OG3284_0	110	5	56.6759	14.0606	5	-985.635	42.6153	1	0	1	0
PROP1_OG15112_0	285	150	149.974	285.068	1	-1168.58	-135.094	0	1	0	0
PTF1A_OG15773_0	395	270	189.292	563.663	31	-2320.49	-374.371	0	1	0	0
PYCARD_OG12970_0	400	175	173.151	404.267	10	-7811.44	-231.116	0	1	0	0
Q2L4U4_ORYLA_OG14898_0	355	0	64.8094	13.7593	6	-8879.93	51.0501	1	0	1	0
Q2TP33_ORYLA_OG7799_0	245	385	384.875	245.096	1	-127.019	139.779	1	0	0	0
Q2WFR6_ORYLA_OG9475_0	400	205	204.888	400.288	1	-505.372	-195.4	0	1	0	0
Q4REI0_TETNG_OG4618_0	365	0	70.6455	13.3134	6	-1965.62	57.3321	1	0	1	0
Q4RN32_TETNG_OG14056_0	15	375	375.072	15.0055	1	-21.1943	360.067	1	0	0	0
Q4RWH9_TETNG_OG9578_0	0	400	400.882	0.075224	1	-0.032279	400.807	1	0	0	0
Q4S122_TETNG_OG4027_0	360	5	51.0167	46.6202	5	-107.278	4.3965	1	0	1	0
Q4S7T2_TETNG_OG13959_0	395	0	68.8136	15.3818	6	-11363.5	53.4318	1	0	1	0
Q4SMA7_TETNG_OG11946_0	375	375	375.114	374.893	1	-2405.23	0.221	1	0	0	0
Q4SMA7_TETNG_OG11946_1	375	390	283.398	518.056	32	-2163.41	-234.658	0	1	0	0
Q4T5A2_TETNG_OG10584_0	135	85	84.9103	135.069	1	-89.9424	-50.1587	0	1	0	0
Q4TEC9_TETNG_OG14053_0	145	5	76.8644	14.194	6	-1617.54	62.6704	1	0	1	0
Q76B16_ORYLA_OG12016_0	40	20	34.306	23.8857	4	-726.127	10.4203	1	0	1	0
Q8AY99_TETNG_OG4688_0	0	0	62.3708	15.1058	44	-12621.7	47.265	1	0	1	0
Q8JIR9_ORYLA_OG5136_0	395	75	116.642	256.823	19	-10788.1	-140.181	0	1	0	0
Q8UW75_ORYLA_OG5397_0	330	0	32.974	22.8658	5	-1034.7	10.1082	1	0	1	0
Q9PRF2_ORYLA_OG13633_0	400	90	134.557	270.632	20	-11609.6	-136.075	0	1	0	0
Q9PTV6_ORYLA_OG14148_0	375	340	340.036	374.97	1	-6463	-34.934	0	1	0	0
Q9PTV6_ORYLA_OG14148_1	390	365	275.866	517.515	34	-5560.1	-241.649	0	1	0	0
RBPJL_OG16885_0	390	325	260.61	487.506	28	-2604.82	-226.896	0	1	0	0
RELB_OG11038_0	335	15	64.1629	85.5215	10	-42240.7	-21.3586	0	1	0	1
REL_OG14218_0	330	0	44.5212	16.6054	5	-1491.34	27.9158	1	0	1	0
REST_OG10074_0	370	355	355.122	369.873	1	-1250.79	-14.751	0	1	0	0
RFX1_OG2021_0	0	220	20.715	5.24844	5	-214.097	15.4666	1	0	1	0
RFX2_OG2023_0	365	0	30.2859	33.0059	5	-3161.62	-2.72	0	1	0	1
RFX3_OG2022_0	335	5	32.1782	57.4818	6	-3384.84	-25.3036	0	1	0	1
RFX4_OG3043_0	285	0	19.6854	20.5975	5	-401.072	-0.9121	0	1	0	1
RFX6_OG11076_0	380	0	51.3149	21.1711	5	-339.214	30.1438	1	0	1	0
RORA_OG1572_0	140	5	30.9738	30.8306	5	-2283.37	0.1432	1	0	1	0
RORC_OG6053_0	400	360	486.167	294.186	35	-6813.24	191.981	1	0	0	0
RUNX3_OG14661_0	385	375	375.089	384.913	1	-10815.4	-9.824	0	1	0	0
RXRA_OG1988_0	205	5	40.4574	38.3252	4	-113.517	2.1322	1	0	1	0
RXRB_OG1991_0	180	5	32.473	43.0974	5	-2848.59	-10.6244	0	1	0	1
SALL1_OG2675_0	375	0	40.3194	26.2652	4	-152.91	14.0542	1	0	1	0
SALL4_OG3352_0	315	130	130.064	314.839	1	-1000.11	-184.775	0	1	0	0
SATB1_OG1311_0	400	10	71.0705	84.3189	10	-41164	-13.2484	0	1	0	1
SGPP1_OG10264_0	0	400	400.882	0.075224	1	-0.027826	400.807	1	0	0	0
si:dkey-110c1.10_OG1359_0	395	185	291.032	249.688	31	-40882.5	41.344	1	0	0	0
SIX2_OG11085_0	335	5	50.3111	43.2381	6	-1700.09	7.073	1	0	1	0
SIX4_OG6824_0	335	0	46.4804	16.9438	5	-4697.69	29.5366	1	0	1	0
SIX5_OG11035_0	290	0	22.2675	22.5573	5	-488.674	-0.2898	0	1	0	1
smad4_OG2208_0	265	200	199.952	265.07	1	-92.233	-65.118	0	1	0	0
SMARCA4_OG2473_0	0	400	400.882	0.075224	1	-0.031165	400.807	1	0	0	0
SMARCA5_OG6194_0	400	305	227.8	536.422	38	-23057.6	-308.622	0	1	0	0
SMARCC2_OG3128_0	400	340	285.926	476.551	35	-28821	-190.625	0	1	0	0
SMARCC2_OG3129_0	400	315	221.109	570.794	40	-20696.9	-349.685	0	1	0	0
snai1a_OG10653_0	400	210	210.102	399.829	1	-351.131	-189.727	0	1	0	0
snai1b_OG13309_0	225	105	105.104	224.779	1	-203.722	-119.675	0	1	0	0
SNAI2_OG7408_0	75	15	68.1127	17.4031	5	-1120.05	50.7096	1	0	1	0
SOGA2_OG1237_0	270	390	389.98	270.048	1	-145.474	119.932	1	0	0	0
SOX10_OG5783_0	320	0	42.4416	15.661	5	-202.041	26.7806	1	0	1	0
SOX10_OG5784_0	325	5	50.2631	41.3104	5	-215.194	8.9527	1	0	1	0
SOX2_OG11795_0	315	5	43.2664	48.6429	6	-2649.44	-5.3765	0	1	0	1
SOX6_OG3122_0	370	330	330.023	369.986	1	-522.105	-39.963	0	1	0	0
SOX6_OG3123_0	20	110	91.5285	25.5801	5	-414.903	65.9484	1	0	1	0
SP1_OG13887_0	345	10	52.6439	83.7409	7	-17671.6	-31.097	0	1	0	1
SP2_OG3953_0	385	50	115.62	174.491	18	-42532.5	-58.871	0	1	0	0
SP4_OG10760_0	0	0	12.675	30.056	14	-18005.2	-17.381	0	1	0	1
sp5l_OG10330_0	310	0	16.9684	39.9638	6	-11048.6	-22.9954	0	1	0	1
SP5_OG8472_0	370	0	24.8231	61.2292	6	-6321.97	-36.4061	0	1	0	1
SP8_OG6227_0	385	0	28.8032	61.5418	5	-103.825	-32.7386	0	1	0	1
SPI1_OG15266_0	395	285	299.665	375.618	21	-10867.8	-75.953	0	1	0	0
SREBF1_OG2728_0	375	5	65.1636	37.5705	7	-6177.39	27.5931	1	0	1	0
SREBF2_OG2730_0	265	0	24.9381	25.6974	4	-153.843	-0.7593	0	1	0	1
SRF_OG7188_0	350	55	91.46	211.764	13	-857.838	-120.304	0	1	0	0
SRF_OG7189_0	385	10	60.8683	96.9295	8	-1097.94	-36.0612	0	1	0	1
STAT1_OG920_0	400	375	262.615	572.835	44	-35428.5	-310.22	0	1	0	0
STAT1_OG921_0	0	0	20.1796	41.8695	25	-19763.3	-21.6899	0	1	0	1
STAT2_OG926_0	350	0	41.5387	21.8119	5	-394.574	19.7268	1	0	1	0
stat3_OG924_0	0	0	70.3767	17.3632	57	-15178.7	53.0135	1	0	1	0
STAT4_OG922_0	325	10	38.8561	122.022	10	-18655.1	-83.1659	0	1	0	0
STAT5A_OG924_0	355	0	75.6265	11.8987	7	-10791.3	63.7278	1	0	1	0
STAT5A_OG925_0	400	315	256.944	491.395	34	-17432.3	-234.451	0	1	0	0
STAT6_OG10294_0	300	5	43.3192	44.3317	6	-5278.59	-1.0125	0	1	0	1
TAF1L_OG5278_0	390	255	255.121	389.838	1	-342.414	-134.717	0	1	0	0
TAL1_OG7386_0	295	0	24.4431	19.915	4	-101.696	4.5281	1	0	1	0
TBX20_OG10797_0	265	400	400.087	264.949	1	-366.385	135.138	1	0	0	0
tbx21_OG12800_0	0	0	32.5195	57.7279	35	-29890.2	-25.2084	0	1	0	1
TBX3_OG3582_0	310	5	51.9502	48.4139	8	-36914.4	3.5363	1	0	1	0
TCF12_OG15265_0	35	0	58.2458	15.8345	48	-21797.2	42.4113	1	0	1	0
TCF12_OG2537_0	10	85	58.7592	16.0896	5	-21813.5	42.6696	1	0	1	0
TCF3_OG1359_0	400	30	137.673	95.6019	15	-30789.8	42.0711	1	0	0	0
TCF3_OG2535_0	185	5	34.5661	36.7064	6	-42791.3	-2.1403	0	1	0	1
TCF3_OG3102_0	390	75	147.28	200.613	21	-42150.8	-53.333	0	1	0	0
TCF7L1_OG4974_0	350	0	58.1705	15.0468	6	-4202.34	43.1237	1	0	1	0
TFAP2A_OG2802_0	70	10	33.2542	23.8189	5	-6864.31	9.4353	1	0	1	0
TFAP2B_OG2804_0	155	5	25.1908	43.7914	5	-1877.64	-18.6006	0	1	0	1
TFAP2C_OG2803_0	395	375	294.322	504.643	34	-7013.25	-210.321	0	1	0	0
TFAP2C_OG2803_1	400	330	246.932	535.67	33	-4514.18	-288.738	0	1	0	0
TFAP2D_OG11131_0	0	35	152.738	0.000792	9	-5.1673	152.737	1	0	0	0
TFAP4_OG9372_0	385	385	384.993	385.013	1	-6796.33	-0.02	0	1	0	0
TFE3_OG3964_0	360	0	64.157	14.4358	6	-2677.89	49.7212	1	0	1	0
THAP11_OG11933_0	105	5	19.3707	39.8553	4	-80.9591	-20.4846	0	1	0	1
THRA_OG3335_0	310	5	47.8083	41.3454	5	-172.196	6.4629	1	0	1	0
THRB_OG3336_0	365	250	249.965	365.063	1	-108.075	-115.098	0	1	0	0
TP53_OG8802_0	395	335	349.772	378.136	26	-42490.2	-28.364	0	1	0	0
USF2_OG5619_0	400	230	184.312	499.33	20	-356.672	-315.018	0	1	0	0
USH2A_OG1229_0	290	180	179.935	290.11	1	-113.08	-110.175	0	1	0	0
VDR_OG4390_0	355	0	39.4593	23.7987	5	-7292.77	15.6606	1	0	1	0
VSX1_OG11548_0	255	390	390.03	254.997	1	-855.612	135.033	1	0	0	0
WIZ_OG10513_0	140	60	60.0025	139.956	1	-125.39	-79.9535	0	1	0	0
WT1_OG5137_0	395	360	235.72	604.748	41	-9735.52	-369.028	0	1	0	0
yy1a_OG4402_0	260	0	12.2137	22.8658	6	-297.665	-10.6521	0	1	0	1
ZBTB16_OG3297_0	120	5	64.4082	13.6098	6	-4834.42	50.7984	1	0	1	0
ZBTB17_OG6881_0	395	295	209.174	557.623	36	-9219.5	-348.449	0	1	0	0
ZBTB33_OG11459_0	335	0	31.2551	24.2488	5	-607.301	7.0063	1	0	1	0
ZEB1_OG2264_0	155	5	70.4008	16.8574	6	-3204.34	53.5434	1	0	1	0
ZEB1_OG2265_0	155	5	70.4008	16.8574	6	-3204.34	53.5434	1	0	1	0
ZIC1_OG2618_0	360	0	46.7303	20.5288	5	-1687.33	26.2015	1	0	1	0
ZIC2_OG2616_0	325	5	49.4168	42.8961	6	-1822.27	6.5207	1	0	1	0
ZIC3_OG2617_0	300	5	39.2329	50.0286	5	-660.49	-10.7957	0	1	0	1
ZNF281_OG4620_0	385	0	58.569	18.6315	5	-1397.3	39.9375	1	0	1	0
ZNF281_OG4621_0	385	0	58.569	18.6315	5	-1397.3	39.9375	1	0	1	0
ZNF384_OG2136_0	385	0	41.0597	27.2143	6	-40140.9	13.8454	1	0	1	0
ZNF384_OG2139_0	400	370	427.242	345.481	38	-82270.9	81.761	1	0	0	0
ZNF76_OG5942_0	160	5	30.6485	39.0404	5	-1811.78	-8.3919	0	1	0	1
			195	202				175	170	133	53
Total gain and loss >=100			186							% Gain > Loss & <100	% Loss > Gain & <100
										0.715054	0.284946
